# MiGenPro: A linked data workflow for phenotype-genotype prediction of microbial traits using machine learning

**DOI:** 10.1101/2025.08.21.671437

**Authors:** Mike Loomans, Maria Suarez-Diez, Peter J. Schaap, Edoardo Saccenti, Jasper J. Koehorst

**Affiliations:** Laboratory of Systems and Synthetic Biology, Wageningen University & Research, Wageningen, The Netherlands; UNLOCK, Wageningen University & Research & Research and Delft University of Technology, The Netherlands

**Keywords:** Bioinformatics, Machine Learning, Genomics (microbiology), Visualization, Python library, Linked data, Genotype-phenotype association

## Abstract

The availability of microbial genomic data and the development of machine learning methods have created a unique opportunity to establish associations between genetic information and phenotypes. Here, we introduce a computational workflow for Microbial Genome Prospecting (MiGenPro) that combines phenotypic and genomic information. MiGenPro serves as a workflow for the training of machine learning models that predict microbial traits from genomes that have been annotated. Microbial genomes have been consistently annotated and features were stored in a semantic framework that is easy to query using SPARQL. The data was used to train machine learning models and successfully predicted microbial traits such as motility, Gram stain, oxygen requirement, optimal temperature range, and sporulation capabilities. To ensure robustness, a hyperparameter halving grid search was used to determine optimal parameter settings followed by five randomised train-test split validations which demonstrated consistent model performance across iterations and without overfitting. Effectiveness was further validated through comparison with existing models, showing comparable accuracy, with modest variations attributed to differences in datasets rather than methodology. Classification can be further explored using feature importance characterisation to identify biologically relevant genomic features. MiGenPro provides an easy to use interoperable workflow to build and validate models to predict phenotypes from microbes based on their annotated genome.

**Key Messages:**

- MiGenPro merges phenotypic and genomic data for microbial trait prediction using machine learning.
- MiGenPro mitigates phenotype prediction model constraints by leveraging linked data technologies.
- MiGenPro’s FAIR design enables adaptation for various phenotypes with available training data.
