## Supplementary file 3 for "MiGenPro: A linked data workflow for phenotype-genotype prediction of microbial traits using machine learning"

### Sheet: Sheet1
Parameter	DecisionTreeClassifier	RandomForestClassifier	GradientBoostingClassifier	XGBClassifier
max_depth	[3, 5, 10]	[5, 10, 15]	[3, 5]	[3, 5, 7]
min_samples_leaf	[5, 10, 20]	[5, 10, 20, 50]	-	-
min_samples_split	[10, 20, 50]	[5, 10, 20]	[5, 10, 20, 50]	-
n_estimators	-	[100, 200, 500, 1000]	[50, 100, 200, 500]	[50, 100, 200, 500]
learning_rate	-	-	[0.01, 0.05, 0.1]	[0.01, 0.05, 0.1]
subsample	-	-	[0.7, 0.8, 1.0]	[0.7, 0.8]
min_child_weight	-	-	-	[1, 5, 10]
colsample_bytree	-	-	-	[0.7, 0.8]
reg_lambda	-	-	-	[1.0, 5.0, 10.0]
